# Expanding the therapeutic window of bacteria for cancer therapy

**DOI:** 10.64898/2026.10.27.761579

**Authors:** Jongwon Im, Meghna Komaranchath, Sophia Windemuth, Hannah Kim, Xiaoyu Hu, Arjun Adapa, Myra Ashraf, Katherine A. Cummins, Courtney Coker, YoungUk Jang, Hayoung Jin, Kam W. Leong, Ronny Drapkin, Jeffrey N. Bruce, Peter Canoll, Tal Danino

**Author notes:** These authors contributed equally to this work (Jongwon Im, Meghna Komaranchath).

## Abstract

Engineered bacteria enable self-amplifying therapeutic delivery and immune activation, yet these same features drive systemic toxicity and off-target growth. Here, we create a “tumorobe” that overcomes these limitations by integrating reduced immunogenicity, tumour-restricted growth, and enhanced payload release. Specifically, we identify lipopolysaccharide modifications that reduce immunogenicity while preserving fitness, restrict growth to tumours using a hypoxia–lactate “AND” gate, and enhance extracellular payload release via lipoprotein deletion. This strain expands the maximum tolerated dose in a route-dependent manner by up to 1,000-fold. Across multiple murine models, including colorectal cancer and glioblastoma, the strain drives robust antitumour efficacy as both a standalone therapeutic and an immunotherapeutic delivery platform, achieving durable complete responses in up to 75% of colorectal tumours when armed with a cytokine payload. Together, these results establish a broadly applicable platform for safe and effective bacterial cancer therapy.

---

Tumours create ecological niches that are inhospitable to normal host cells yet permissive to microbial life. Within these hypoxic and immunosuppressed environments, diverse obligate and facultative anaerobic species have been identified across human cancers and linked to modulation of therapeutic response^1–3^. These observations motivate the development of microbial therapies, but naturally occurring species rarely integrate core design requirements such as tumour selectivity, low immunogenicity, and genetic tractability within a single organism.

As a result, efforts have focused on genetically modifying model organisms to achieve ideal characteristics, most often rapidly-growing Gram-negative facultative anaerobes such as *Salmonella* and *Escherichia coli*, although engineered commensals from other niches have also demonstrated antitumour potential^4–6^. Yet, their intrinsic activation of innate immune pathways, coupled with facultative growth outside tumours, constrains systemic dosing and narrows their therapeutic window. Clinical attenuation strategies, including modification of lipopolysaccharides, pathogenicity, metabolic auxotrophy, and invasiveness, have improved tolerability^7–9^, but expose a central tradeoff whereby attenuations compromise bacterial fitness and antitumour potency.

Synthetic biology offers a path to create dynamic gene circuits that sense environmental inputs and execute context-dependent responses^10–14^. Gene circuits such as quorum-controlled lysis systems, dynamic feedback controllers, and biocontainment kill switches allow precise regulation of growth, localization, and payload release^15–20^. As with oncolytic viruses and CAR-T cells, whose clinical realization required both the discovery of new engineering strategies and the integration of complementary features, bacterial therapies will require new innovations coupled with synthetic biology approaches that collectively enable control over safety, specificity, and therapeutic function.

Here, we establish an integrated engineering strategy within the probiotic *E. coli* Nissle 1917 (EcN), combining a newly identified lipopolysaccharide modification that reduces immunogenicity without compromising bacterial fitness, an AND-gate genetic circuit that restricts growth to the tumour microenvironment, and increased membrane permeability that enhances payload secretion while further improving safety **(Fig. 1a)**. This engineered strain expands the tolerable dose by up to 1,000-fold (route-dependent) across intraperitoneal, intravenous, and intracranial routes, drives durable complete tumour responses in colorectal carcinoma, and extends survival in both orthotopic glioblastoma and disseminated ovarian cancer. Together, these advances set the stage for broad translational applications.

**Fig. 1.**

| Identification of lipopolysaccharide modifications that improve tolerability while preserving tumour colonization of EcN. **a**, Schematic of the engineered EcN platform incorporating Δ*lpxL* (reduced immunogenicity), Δ*lpp* (enhanced payload release), and a dual-input hypoxia/lactate biosensor (tumour-restricted growth). **b**, LPS structures of wild-type and mutant strains with deletions in *lpxL*, *msbB*, *rfaG*, or *rfaD*. **c**, Survival of strains in human whole blood over time. LOD, limit of detection. **d**, Representative LB agar plates after 30-minute blood incubation. **e**, **f**, IL-6 (**e**) and TNF-α (**f**) secretion by J774 macrophages stimulated with wild-type or LPS mutant strains (MOI = 0.1, 6 hours) (n = 3 biological replicates). **g**, Relative body weight of 4T1 tumour-bearing BALB/c mice after intravenous injection (10⁷ CFU) (n = 5 per group). **h**, Tumour colonization (CFU/g) on day 7 (n = 5 per group). Data are mean ± s.d. (**c**, **e**, **f**, **h**) or mean ± s.e.m. (**g**). Statistical significance by one-way ANOVA with Tukey’s multiple comparisons test (**e**, **f**) or Dunnett’s multiple comparisons test versus EcN (**h**); \**P* < 0.05, \*\*\**P* < 0.001, \*\*\*\**P* < 0.0001; ns, not significant.
