## Supplementary Table 1 for "Expanding the therapeutic window of bacteria for cancer therapy"

### Sheet: Supplementary Table 1
Table S1. Nucleotide sequences of cytokine payload expression cassettes.
Payload	Sequence (5′ → 3′)
IL-2	TTGACGGCTAGCTCAGTCCTAGGTACAGTGCTAGCatGCTTCGAAGGATAAGGAGGATATAAATGGCGCCCACGAGTAGTTCTACATCAAGTAGTACGGCAGAGGCCCAACAACAACAGCAACAACAGCAACAGCAACAGCAGCACCTGGAGCAACTTTTAATGGATCTCCAGGAGCTCCTCAGTCGTATGGAGAACTACCGCAACCTGAAACTCCCGCGCATGCTCACTTTCAAGTTCTACTTACCTAAACAGGCCACGGAGCTCAAAGACCTTCAATGTCTGGAGGATGAACTCGGGCCGCTTCGGCACGTTTTAGACTTAACACAAAGTAAAAGTTTTCAGCTCGAGGATGCAGAGAATTTCATTTCCAATATCCGGGTTACGGTCGTGAAGCTTA…
IL-7	TTGACGGCTAGCTCAGTCCTAGGTACAGTGCTAGCatATTGGAAGCAAGTAAGGAGGTACACACATGGAATGCCACATCAAGGATAAAGAAGGAAAAGCGTATGAGTCAGTCTTGATGATTAGCATCGATGAACTCGACAAGATGACGGGTACTGATTCTAATTGCCCGAACAATGAGCCGAATTTCTTTCGCAAGCACGTCTGTGATGATACGAAAGAGGCTGCTTTTCTTAATCGGGCTGCGAGGAAACTGAAGCAGTTTCTGAAGATGAACATTAGTGAAGAGTTTAATGTACACCTGCTTACGGTATCTCAGGGCACTCAGACCTTAGTCAACTGCACGAGTAAAGAAGAGAAAAATGTAAAAGAGCAGAAGAAAAACGACGCTTGTTTTTTAAA…
IL-15	TTGACGGCTAGCTCAGTCCTAGGTACAGTGCTAGCatTGCAAGCATACTAAGGAGGTTTAATATGGGAACAACTTGTCCGCCACCAGTTTCGATCGAGCACGCGGATATTCGGGTGAAAAACTATAGCGTTAACAGTCGAGAACGATATGTCTGTAACAGCGGATTTAAGCGGAAAGCTGGAACGTCGACCTTAATTGAGTGCGTAATCAATAAGAACACCAATGTTGCACACTGGACTACCCCATCTCTGAAGTGCATTCGGGATCCATCTCTTGCTCACTATTCACCCGTACCAACGGTGGTTACTCCAAAAGTGACGTCAGGCGGCGGGGGCTCTGGTGGGGGTGGCTCGGGCGGAGGAGGATCGGGTGGCGGAGGATCCAACTGGATCGACGTCC…
IL-21	TTGACGGCTAGCTCAGTCCTAGGTACAGTGCTAGCatAGAACTATAATTCTTAAGGAGGTCTATTATGCCGGACCGGCTTCTTATTAGGCTGCGACATCTTATCGACATCGTCGAACAGTTGAAGATCTATGAAAACGATCTTGACCCGGAACTTCTGAGTGCACCTCAGGATGTGAAAGGTCATTGCGAGCACGCTGCTTTCGCATGTTTCCAGAAAGCCAAATTGAAACCGAGTAACCCCGGAAACAATAAGACGTTTATCATTGATCTTGTAGCACAACTTCGTCGAAGACTCCCAGCCAGAAGAGGTGGAAAGAAGCAGAAACACATAGCGAAGTGCCCTTCATGTGATAGCTATGAGAAACGGACTCCGAAAGAGTTCTTGGAACGTCTTAAGT…
Legend	Promoter (constitutive, J23100)
	Ribosome binding site (RBS)
	Coding sequence (CDS)
Note: Each payload was expressed from a constitutive promoter and ribosome binding site; sequences are annotated by functional segment (color). The IL-15 coding sequence encodes an IL-15Rα sushi domain–IL-15 fusion (RLI-type superagonist).
